# Comparative analysis of the syncytiotrophoblast in placenta tissue and trophoblast organoids using snRNA sequencing

**DOI:** 10.1101/2024.07.01.601571

**Authors:** Madeline M Keenen, Liheng Yang, Huan Liang, Veronica J Farmer, Rizban E Worota, Rohit Singh, Amy S Gladfelter, Carolyn B Coyne

**Affiliations:** Duke University School of Medicine, Department of Cell Biology, Durham, NC; Duke University School of Medicine, Department of Integrative Immunobiology, Durham, NC; Duke University School of Medicine, Department of Biostatistics and Bioinformatics; Duke Human Vaccine Institute, Durham, NC

## Abstract

The outer surface of chorionic villi in the human placenta consists of a single multinucleated cell called the syncytiotrophoblast (STB). The unique cellular ultrastructure of the STB presents challenges in deciphering its gene expression signature at the single-cell level, as the STB contains billions of nuclei in a single cell. There are many gaps in understanding the molecular mechanisms and developmental trajectories involved in STB formation and differentiation. To identify the underlying control of the STB, we performed comparative single nucleus (SN) and single cell (SC) RNA sequencing on placental tissue and tissue-derived trophoblast organoids (TOs). We found that SN RNA sequencing was essential to capture the STB population from both tissue and TOs. Differential gene expression and pseudotime analysis of TO-derived STB identified three distinct nuclear subtypes reminiscent of those recently identified *in vivo*. These included a juvenile nuclear population that exhibited both CTB and STB marker expression, a population enriched in genes involved in oxygen sensing, and finally a subtype enriched in transport and GTPase signaling molecules. Notably, suspension culture conditions of TOs that restore the native orientation of the STB (STB^out^) showed elevated expression of canonical STB markers and pregnancy hormones, along with a greater proportion of the STB nucleus subtype specializing in transport and GTPase signaling, compared to those cultivated with an inverted STB polarity (STB^in^). Gene regulatory analysis identified novel markers of STB differentiation conserved in tissue and TOs, including the chromatin remodeler RYBP, that exhibited STB-specific RNA and protein expression. CRISPR/Cas9 knockout of RYBP in STB^in^ TOs did not impact cell-cell fusion; however, bulk RNA sequencing revealed downregulation of the pregnancy hormone CSH1 and upregulation of multiple genes associated with the oxygen-sensing STB nuclear subtype. Finally, we compared STB gene expression signatures amongst first trimester tissue, full-term tissue, and TOs, identifying many commonalities but also notable variability across each sample type. This indicates that STB gene expression is responsive to its environmental context. Our findings emphasize the utility of TOs to accurately model STB differentiation and the distinct nuclear subtypes observed *in vivo*, offering a versatile platform for unraveling the molecular mechanisms governing STB functions in placental biology and disease.
