## SupplementalTable_Figure3C for "Comparative analysis of the syncytiotrophoblast in placenta tissue and trophoblast organoids using snRNA sequencing"

### Sheet: STBGOtermgenes
	Cluster	cluster	ID	Description	GeneRatio	BgRatio	pvalue	p.adjust	qvalue	geneID	Count
1	STB-1	STB-1	GO:0008380	RNA splicing	114/1957	478/18870	6.78169e-18	3.92592e-14	3.37942e-14	MBNL2/KAT2B/TRA2A/RBFOX2/RBM39/LUC7L3/ZNF326/PTBP3/RBMX/PRPF4B/RSRP1/AHNAK/DDX17/YTHDC1/PIK3R1/CDK13/KDM1A/RBM5/SNRNP48/HNRNPU/DHX35/RSRC1/SRSF7/FMR1/SF3B1/SRSF3/CDK12/SRSF2/ACIN1/SRRM1/NUP98/CWF19L2/KHDRBS1/RNPS1/KHDC4/FXR1/LUC7L/LSM8/IVNS1ABP/PRKRIP1/SAP18/CWC25/DDX46/DHX15/POLR2A/ZC3H13/TCERG1/PRPF18/TRRAP/TARDBP/HNRNPH3/RBM48/THOC1/RBM17/LGALS3/FRA10AC1/RRAGC/PRPF38B/U2AF2/WBP11/SRSF1/CLK4/CT…	114
3	STB-1	STB-1	GO:0006403	RNA localization	58/1957	197/18870	8.2391e-14	1.58987e-10	1.36856e-10	SMG1/ZFP36L1/PUM2/NUP153/NUP107/YTHDC1/HNRNPU/UPF2/SRSF7/FMR1/SRSF3/NUP54/NUP98/NCBP3/TSC1/KHDRBS1/LRPPRC/NUP88/DHX36/NUP85/SSB/AHCTF1/EXOSC10/NUP50/SMG5/CCT8/THOC1/FLOT1/CPSF6/WNK1/SENP2/SRSF1/NDC1/UPF3A/POM121C/POM121/NUP43/GLE1/MAGOH/ATR/KHSRP/POLDIP3/NUP133/NCBP2/ENY2/NSUN2/NUP37/TCP1/BICD2/NAF1/NUP205/NUP35/DDX19A/CCT2/UPF3B/RTRAF/NUP93/PHAX	58
25	STB-1	STB-1	GO:0007265	Ras protein signal transduction	71/1957	341/18870	7.14987e-09	1.65562e-06	1.42516e-06	GNA12/PLK2/RAPGEF1/DENND4C/RALGPS2/ITGB1/RB1/SHOC2/NF1/GNB1/SHTN1/NRP1/GRB2/DOCK5/KSR1/ARRB1/CDC42EP3/MYO9B/CDC42SE2/F11R/IQSEC1/CYFIP1/RAPGEF6/ARFGEF1/RAC1/DAB2IP/ROCK2/G3BP1/ALS2/RHOU/KANK1/ROCK1/RRAS2/ARHGAP5/PIK3CB/CCDC125/SOS1/RIPOR2/COL1A2/ADGRG1/PPP2CB/NKIRAS1/FARP2/ARHGEF18/KRAS/GNA13/FLOT1/MAP4K4/CBL/NET1/RAB9A/CDKN1A/RAB4A/CRKL/NISCH/FLCN/BRAP/HACE1/GIT2/MAPKAPK5/ARHGAP29/STAMBP/ARF6/MF…	71
46	STB-1	STB-1	GO:0140694	non-membrane-bounded organelle assembly	78/1957	408/18870	6.58121e-08	8.28231e-06	7.12939e-06	NOCT/PLK2/RC3H1/NEK6/KAT2B/TMOD3/PUM2/PAN3/DDB1/NEBL/MEF2A/ITGB1/ZNF207/BIN2/SQLE/DAZAP2/DOCK5/HNRNPU/NCOR1/CCSAP/CNOT1/DDX3X/VPS4B/FMR1/RTTN/HAUS6/G3BP1/WASHC5/EIF5/SENP6/CLASP2/FXR1/CNOT7/CEP295/CNOT2/PRKDC/FARP2/YTHDF2/NEB/TUBGCP3/EIF1AX/PATL1/RPS27L/MTERF4/WNK1/GTF2B/CHMP1A/TUBGCP2/CEP63/FASTKD2/SMC1A/CEP192/CENPC/TPM1/BRIX1/CLASP1/BRCA1/HAUS2/BCCIP/UBAP2L/POGZ/CIRBP/MRM2/MDN1/SMC3/PRKAR1A/HD…	78
48	STB-1	STB-1	GO:0019827	stem cell population maintenance	44/1957	183/18870	7.46671e-08	9.00516e-06	7.75162e-06	NIPBL/YAP1/TP63/RIF1/RBPJ/BMPR1A/PTN/CTNNB1/PCM1/MMP24/SMARCC1/CNOT1/BICRAL/BMP7/MTF2/SMC5/ARID4B/ZNF706/BRD9/WDR47/SS18/TUT4/CNOT2/MED6/ZC3H13/MED21/SUDS3/KDM3A/RBBP7/SMC1A/ZNF322/ARID4A/SMARCE1/METTL14/SKI/SMC3/MED17/SMARCA2/RBBP4/METTL3/ELAVL1/MED14/CNOT3/LEO1	44
109	STB-1	STB-1	GO:0016032	viral process	74/1957	432/18870	9.99942e-06	0.00053107	0.000457144	EP300/DPP4/CSNK1A1/NUP153/DDB1/CTSL/MPHOSPH8/ITGB1/SLC20A2/RAB1A/ZDHHC20/DENR/CD55/ARL8B/VAPA/NPC1/CD46/NRP1/JPT2/EPS15/GSK3B/CTBP2/F11R/DDX3X/CCNK/VPS4B/FMR1/PKN2/SMC5/DEK/VPS37A/IGF2R/PCSK5/JUN/VPS37B/LAMP1/RSF1/TRIM14/NECTIN4/CNOT7/PPIA/PCBP2/SSB/IST1/TARDBP/PIKFYVE/VAPB/SNX3/NEDD4/VPS37C/GTF2B/CHMP1A/PTBP1/STAT1/RAD23A/SMC6/CTDP1/MAVS/FUT8/SNW1/TRIM26/UBP1/ZNFX1/TAF11/HMGB1/CHMP3/VPS4A/LARP7/…	74
189	STB-1	STB-1	GO:0010634	positive regulation of epithelial cell migration	35/1957	176/18870	0.000117863	0.00360192	0.00310053	PLK2/SASH1/PTK2/HIF1A/DOCK1/GATA3/ADAM9/VEGFA/EPB41L5/NRP1/DOCK5/ADAM17/NFE2L2/IQSEC1/RAC1/ROCK2/ARHGAP5/PIK3CB/BMPR2/RTN4/ITGB1BP1/CLASP2/MAP4K4/GPI/PRKCA/PLPP3/P2RX4/IRS2/GRN/HMOX1/CLASP1/RIN2/HMGB1/ARF6/FOXP1	35
221	STB-1	STB-1	GO:0021801	cerebral cortex radial glia-guided migration	1957-10-01	27/18870	0.000225511	0.00585418	0.00503927	PAFAH1B1/CTNNB1/DAB2IP/RTN4/WDR47/ADGRG1/SUN1/MBOAT7/LAMB1/ZMIZ1	10
222	STB-1	STB-1	GO:0022030	telencephalon glial cell migration	1957-10-01	27/18870	0.000225511	0.00585418	0.00503927	PAFAH1B1/CTNNB1/DAB2IP/RTN4/WDR47/ADGRG1/SUN1/MBOAT7/LAMB1/ZMIZ1	10
234	STB-1	STB-1	GO:0014020	primary neural tube formation	22/1957	97/18870	0.000316516	0.0078304	0.00674039	LMO4/HIF1A/CITED2/CC2D2A/HECTD1/BMP7/SEC24B/SDC4/FZD6/TSC1/TRAF6/LRP2/BCL10/NPHP3/DEAF1/SKI/TSC2/DVL2/COBL/OPA1/GLMN/OVOL2	22
261	STB-2	STB-2	GO:0034976	response to endoplasmic reticulum stress	41/785	266/18870	3.70325e-13	1.80941e-09	1.67231e-09	MAN1C1/CEBPB/HERPUD1/MARCKS/HSP90B1/P4HB/DAB2IP/ERO1A/PPP1R15A/HSPA5/ERP44/DNAJB9/TMEM259/TRIM25/RNF185/ABCA7/CASP4/HM13/TMED2/ALOX5/UBE2J2/DNAJC3/TMEM117/AQP11/SEC61B/NGLY1/SDF2L1/SERINC3/PDIA4/CDK5RAP3/MANF/FLOT1/BCAP31/OS9/EDEM2/DERL2/ANKZF1/TRAF2/MAN1B1/DDIT3/UBXN1	41
264	STB-2	STB-2	GO:0007565	female pregnancy	25/785	186/18870	2.34156e-07	0.000286021	0.00026435	PSG3/PSG6/PSG1/ITGB3/PSG2/SLC2A1/LEP/PSG4/ANGPT2/JUNB/PSG5/PSG7/LNPEP/SYDE1/STAT5B/PSG11/PSG9/ACSL4/TMED2/BSG/FOS/PCSK5/DDR1/VEGFA/INTS1	25
265	STB-2	STB-2	GO:0022411	cellular component disassembly	46/785	497/18870	3.58167e-07	0.000350001	0.000323481	CALM1/INSR/HK2/CCSAP/CECR2/BNIP3L/KIF2A/MMP11/ADAM10/ATG12/ULK1/TTBK2/PLAAT3/SETX/PLIN2/MICAL3/SMARCB1/KLC1/TGFB1/NAPA/RB1CC1/VAMP8/GSN/ADD1/GOLGA2/CSNK2A2/SCIN/WIPI2/SMCR8/ATG2B/MCOLN1/MAP1LC3B/FKBP8/CDK5RAP3/GAK/FLOT1/DDR1/BNIP3/EXOC8/SHARPIN/CALCOCO2/GABARAP/VPS54/CHMP1B/CTDNEP1/ARFIP2	46
269	STB-2	STB-2	GO:0034975	protein folding in endoplasmic reticulum	6/785	11/18870	1.96388e-06	0.000983248	0.000908748	HSP90B1/P4HB/ERO1A/HSPA5/DNAJC3/ERO1B	6
272	STB-2	STB-2	GO:0070972	protein localization to endoplasmic reticulum	14/785	79/18870	4.17413e-06	0.00169957	0.00157079	HERPUD1/TRAM2/PPP1R15A/HSPA5/SRP54/SPCS2/SPCS3/INSIG2/SEC61B/BCAP31/SEC61G/SRP14/OS9/VPS54	14
274	STB-3	STB-3	GO:0016236	macroautophagy	32/785	331/18870	8.92854e-06	0.00311606	0.00287996	CALM1/GAPDH/BNIP3L/TBC1D14/ATG12/PIP4K2A/RAB1A/ULK1/RNF213/ATP6V0A1/TGFB1/RB1CC1/VAMP8/WIPI2/SMCR8/ATG2B/MCOLN1/MAP1LC3B/ATP6V0D1/PIK3C2B/MTMR14/BNIP3/EXOC8/HGS/CALCOCO2/GABARAP/PLEKHM1/RALB/PIP4K2C/CHMP1B/NBR1/ARFIP2	32
276	STB-3	STB-3	GO:0048193	Golgi vesicle transport	29/785	294/18870	1.59485e-05	0.0046299	0.00427909	AP3S1/BET1/TBC1D14/TBC1D20/P4HB/EHD3/ERGIC1/RAB1A/SPIRE2/GOLT1A/SNX8/TMED10/TMED2/SNAP23/RAB8B/LMAN1/SEC23A/NAPA/AP3D1/GOLGA2/TMED9/GAK/BCAP31/GGA1/EXOC8/COPE/VPS54/ERGIC3/COPZ1	29
280	STB-3	STB-3	GO:0045936	negative regulation of phosphate metabolic process	34/785	376/18870	1.95572e-05	0.00477783	0.00441581	INHBA/CALM1/PDE4D/PDCD4/SH3BP5/DUSP1/SRCIN1/ERRFI1/DAB2IP/LYN/ENG/H19/PRKCZ/CTDSP1/HEG1/WWTR1/PPP1R15A/PKIG/FLCN/CEP85/IRS2/INHA/TMED2/HEXIM1/TGFB1/TERF2IP/DNAJC3/DYNLL1/SMCR8/STYXL1/FKBP8/CDK5RAP3/PDPK1/GSTP1	34
287	STB-3	STB-3	GO:0060396	growth hormone receptor signaling pathway	7/785	25/18870	5.22962e-05	0.00946368	0.00874662	GDF15/LYN/STAT5B/CSH2/STAT3/CSH1/GH2	7
255	STB-2	STB-2	GO:0051056	regulation of small GTPase mediated signal transduction	40/945	295/18870	9.77034e-09	4.91546e-05	4.59412e-05	STARD13/ARHGAP42/ITGAV/BCR/DENND1A/OPHN1/ARHGEF12/ARHGAP17/RDX/ARHGAP26/RASA2/SOS2/ARHGAP24/ARHGEF28/TIAM1/SIPA1L1/AKAP13/ARHGEF10L/AMOT/PLEKHG1/ITSN1/FAM13A/ITGA3/FGD4/ARHGAP8/PSD4/TGM2/VAV3/ROBO1/CYTH3/KALRN/SPRY4/RHOD/RABGEF1/MAPKAP1/HEG1/SPRY2/RAP1GAP/MYO9A/ARHGEF9	40
257	STB-2	STB-2	GO:0010232	vascular transport	17/945	87/18870	1.22391e-06	0.00153937	0.00143873	SLC4A4/SLC7A1/ABCG2/MFSD2A/SLC44A1/SLC16A12/SLC38A1/SLC38A3/SLC7A8/SLC7A2/SLC2A13/SLC13A3/SLC22A5/SLC5A6/SLC27A4/SLC6A6/ABCC2	17
258	STB-2	STB-2	GO:0150104	transport across blood-brain barrier	17/945	87/18870	1.22391e-06	0.00153937	0.00143873	SLC4A4/SLC7A1/ABCG2/MFSD2A/SLC44A1/SLC16A12/SLC38A1/SLC38A3/SLC7A8/SLC7A2/SLC2A13/SLC13A3/SLC22A5/SLC5A6/SLC27A4/SLC6A6/ABCC2	17
259	STB-2	STB-2	GO:0006790	sulfur compound metabolic process	36/945	317/18870	4.04171e-06	0.00406676	0.00380091	EXT1/ST3GAL1/CSGALNACT1/STAT5B/CHSY1/CHST11/ACSL4/GHR/ACACA/SLC10A7/DSEL/ST3GAL6/FAR2/LYRM4/ACOT7/HS3ST3B1/ACACB/CDO1/ST3GAL4/BLMH/ELOVL6/ELOVL5/SUCLG2/ACLY/HLCS/SLC5A6/MICAL1/SLC19A2/SLC19A3/HSD17B4/BOLA1/DLAT/CHST12/ELOVL7/AHCY/ETHE1	36
260	STB-2	STB-2	GO:0007015	actin filament organization	46/945	464/18870	8.20493e-06	0.00687984	0.00643008	PRKCE/ELMO1/BCL2/POF1B/SORBS1/FHDC1/CAP2/RHOBTB1/MEGF9/JAK2/FERMT2/ARHGAP17/PAWR/ESAM/RDX/SCIN/BRAF/MICALL2/PHLDB2/RHOV/ARFIP1/GBA2/MYO5A/ARHGEF10L/BAIAP2/LCP1/PPP1R9A/BCAR1/TPM4/RND3/COTL1/SPIRE1/CARMIL1/MYO6/RHOD/MTSS1/NCK1/ESPN/MICAL1/ABI2/TRIOBP/RHOQ/FMN1/ACTN1/MYO1B/VASP	46
