## SupplementalTable7 for "Comparative analysis of the syncytiotrophoblast in placenta tissue and trophoblast organoids using snRNA sequencing"

### Sheet: Secondary Probe 
Secondary Probe Name	Probes sequence
bit1_5pCy5	/5Cy5/ATCCTCCTTCAATACATCCC
bit11_5pCy5	/5Cy5/TTTACTCCCTACACCTCCAA
bit12_5pCy5	/5Cy5/TTCTCCCTCTATCAACTCTA

### Sheet: PAPPA2_primaryprobes
Probe name	Probe Sequence
PAPPA2_1	TAGGAGGAAGTTATGTAGGGAAATGAGGGATGTGGAGGTTGTGTTTTGCTCCTTAATCACTGTCACAGACTAGAGTTGATAGAGGGAGAA
PAPPA2_2	TAGGAGGAAGTTATGTAGGGAAATGAGGGATGTGGAGGTTCCGTAAAGTTCTTTGGGGTGCCAGTTTGCTTAGAGTTGATAGAGGGAGAA
PAPPA2_3	TAGGAGGAAGTTATGTAGGGAAATGAGGGATGTGGAGGTTCTCCAGTCTGTCTGTGAAGGTTAGAATGTTTAGAGTTGATAGAGGGAGAA
PAPPA2_4	TAGGAGGAAGTTATGTAGGGAAATGAGGGATGTGGAGGTTGCCAAGTCTCTCAAATACACACTCACAAACTAGAGTTGATAGAGGGAGAA
PAPPA2_5	TAGGAGGAAGTTATGTAGGGAAATGAGGGATGTGGAGGTTCTCCTCTTGCTGTACTTTAGTCCTTGCAGATAGAGTTGATAGAGGGAGAA
PAPPA2_6	TAGGAGGAAGTTATGTAGGGAAATGAGGGATGTGGAGGTTAAGAGGCAGCTAGCAATGGATTTGCAGTCATAGAGTTGATAGAGGGAGAA
PAPPA2_7	TAGGAGGAAGTTATGTAGGGAAATGAGGGATGTGGAGGTTGCCAAAATCGCCAGGCTTATTCTTAGGATCTAGAGTTGATAGAGGGAGAA
PAPPA2_8	TAGGAGGAAGTTATGTAGGGAAATGAGGGATGTGGAGGTTAACAGCACCTGATTCAGGTGTTCCCTCTCATAGAGTTGATAGAGGGAGAA
PAPPA2_9	TAGGAGGAAGTTATGTAGGGAAATGAGGGATGTGGAGGTTGTAGGGCCTTAGGTAGTTCCCAGCCCTGCTTAGAGTTGATAGAGGGAGAA
PAPPA2_10	TAGGAGGAAGTTATGTAGGGAAATGAGGGATGTGGAGGTTGTCCTGCTGGATTTTCAGTCAGGTCTGGGGTAGAGTTGATAGAGGGAGAA
PAPPA2_11	TAGGAGGAAGTTATGTAGGGAAATGAGGGATGTGGAGGTTCCTTTCTGAATCCCGGCCTCACCTAGAGACTAGAGTTGATAGAGGGAGAA
PAPPA2_12	TAGGAGGAAGTTATGTAGGGAAATGAGGGATGTGGAGGTTTTCCACACTTGGCGACGCTGCCTGGACTTGTAGAGTTGATAGAGGGAGAA
PAPPA2_13	TAGGAGGAAGTTATGTAGGGAAATGAGGGATGTGGAGGTTTTTGGTTGCTTTCCTCCGGTGGACTCTTTTTAGAGTTGATAGAGGGAGAA
PAPPA2_14	TAGGAGGAAGTTATGTAGGGAAATGAGGGATGTGGAGGTTGCCGCTCCCGCCTCCCAGAGAAGTATAAGATAGAGTTGATAGAGGGAGAA
PAPPA2_15	TAGGAGGAAGTTATGTAGGGAAATGAGGGATGTGGAGGTTGGGAGCAGTTATCAAACACACCTGCGATGATAGAGTTGATAGAGGGAGAA
PAPPA2_16	TAGGAGGAAGTTATGTAGGGAAATGAGGGATGTGGAGGTTGTCCATCGTAAGTGGCTGCCACATGGGTCCTAGAGTTGATAGAGGGAGAA
PAPPA2_17	TAGGAGGAAGTTATGTAGGGAAATGAGGGATGTGGAGGTTAATAGTGCCCATCCTCAGAGCTGTCTCCCCTAGAGTTGATAGAGGGAGAA
PAPPA2_18	TAGGAGGAAGTTATGTAGGGAAATGAGGGATGTGGAGGTTCCTCCCCACTTGAATGCTGAGAACTGTGCTTAGAGTTGATAGAGGGAGAA
PAPPA2_19	TAGGAGGAAGTTATGTAGGGAAATGAGGGATGTGGAGGTTCAAGTCGTGGGTACTTCTCATCTCTAAAGGTAGAGTTGATAGAGGGAGAA
PAPPA2_20	TAGGAGGAAGTTATGTAGGGAAATGAGGGATGTGGAGGTTGTATCCATTGTACTGGGAGATCAATTCCACTAGAGTTGATAGAGGGAGAA
PAPPA2_21	TAGGAGGAAGTTATGTAGGGAAATGAGGGATGTGGAGGTTATCTGCTCCTCACTCACAATGGGGTTTAGGTAGAGTTGATAGAGGGAGAA
PAPPA2_22	TAGGAGGAAGTTATGTAGGGAAATGAGGGATGTGGAGGTTTCACAGTTCACAAGCACAACCCGGTGTCGCTAGAGTTGATAGAGGGAGAA
PAPPA2_23	TAGGAGGAAGTTATGTAGGGAAATGAGGGATGTGGAGGTTACAGAGCCCATCCCTGCGGTTCCAGGAGTATAGAGTTGATAGAGGGAGAA
PAPPA2_24	TAGGAGGAAGTTATGTAGGGAAATGAGGGATGTGGAGGTTATGTATGCCCTCTTGGGTGAGTCAGGGTCATAGAGTTGATAGAGGGAGAA
PAPPA2_25	TAGGAGGAAGTTATGTAGGGAAATGAGGGATGTGGAGGTTGCAAGGTCTTCCCGCACTGAGCTGGCAAAGTAGAGTTGATAGAGGGAGAA
PAPPA2_26	TAGGAGGAAGTTATGTAGGGAAATGAGGGATGTGGAGGTTTCATTGCAGGATTCTCTTTCACTGACTCCTTAGAGTTGATAGAGGGAGAA
PAPPA2_27	TAGGAGGAAGTTATGTAGGGAAATGAGGGATGTGGAGGTTTGTAGTTGGTGAACGGAGCCCCTGGGAAGCTAGAGTTGATAGAGGGAGAA
PAPPA2_28	TAGGAGGAAGTTATGTAGGGAAATGAGGGATGTGGAGGTTCACTGCTGATAGACTAGGTCCAAATAGCAATAGAGTTGATAGAGGGAGAA
PAPPA2_29	TAGGAGGAAGTTATGTAGGGAAATGAGGGATGTGGAGGTTTCATATACAACTCCACTAATAGGAGGCAGCTAGAGTTGATAGAGGGAGAA
PAPPA2_30	TAGGAGGAAGTTATGTAGGGAAATGAGGGATGTGGAGGTTTTGGCTCGCAGGGCTGATCCACATCAGGAGTAGAGTTGATAGAGGGAGAA
PAPPA2_31	TAGGAGGAAGTTATGTAGGGAAATGAGGGATGTGGAGGTTAAAGTGTCTAAGGGGCCCAGGTGCACTGACTAGAGTTGATAGAGGGAGAA
PAPPA2_32	TAGGAGGAAGTTATGTAGGGAAATGAGGGATGTGGAGGTTAGAAGTCAGGAGTGCTGCATCAATCTCTATTAGAGTTGATAGAGGGAGAA
PAPPA2_33	TAGGAGGAAGTTATGTAGGGAAATGAGGGATGTGGAGGTTTACTGATACATCTGTCCAGGTGTGACCTCCTAGAGTTGATAGAGGGAGAA
PAPPA2_34	TAGGAGGAAGTTATGTAGGGAAATGAGGGATGTGGAGGTTTTCCCATCTCCACAATAAGGAGCTCCATGATAGAGTTGATAGAGGGAGAA
PAPPA2_35	TAGGAGGAAGTTATGTAGGGAAATGAGGGATGTGGAGGTTAAACCTTCCTCCAGCTCACACACCTTGGAGTAGAGTTGATAGAGGGAGAA
PAPPA2_36	TAGGAGGAAGTTATGTAGGGAAATGAGGGATGTGGAGGTTGTAGATGCCACAGTCTACAATGCTGGTTTTTAGAGTTGATAGAGGGAGAA
PAPPA2_37	TAGGAGGAAGTTATGTAGGGAAATGAGGGATGTGGAGGTTTCCAGTTACCAAGGAAACAGGACACTTCTTTAGAGTTGATAGAGGGAGAA
PAPPA2_38	TAGGAGGAAGTTATGTAGGGAAATGAGGGATGTGGAGGTTCTTCAGGCTACCTTCTGGCTGTTCACTCCTTAGAGTTGATAGAGGGAGAA
PAPPA2_39	TAGGAGGAAGTTATGTAGGGAAATGAGGGATGTGGAGGTTCTCCGGGAACTAGGCCATCAGTTGTCAAAATAGAGTTGATAGAGGGAGAA
PAPPA2_40	TAGGAGGAAGTTATGTAGGGAAATGAGGGATGTGGAGGTTTATGCTGGCATGACAGTCCATAGGTTCCAATAGAGTTGATAGAGGGAGAA
PAPPA2_41	TAGGAGGAAGTTATGTAGGGAAATGAGGGATGTGGAGGTTAGTTACTGGGAGCCGAAAGACCAATGCGGGTAGAGTTGATAGAGGGAGAA
PAPPA2_42	TAGGAGGAAGTTATGTAGGGAAATGAGGGATGTGGAGGTTAGGTACAGTTCACCACATCAGCATGATCAATAGAGTTGATAGAGGGAGAA
PAPPA2_43	TAGGAGGAAGTTATGTAGGGAAATGAGGGATGTGGAGGTTTGCATGGGCCTGATGTACTGCCCACTGCTGTAGAGTTGATAGAGGGAGAA
PAPPA2_44	TAGGAGGAAGTTATGTAGGGAAATGAGGGATGTGGAGGTTTTCCCTCTGAGCAGGAGAAGTTTGCATAGTTAGAGTTGATAGAGGGAGAA
PAPPA2_45	TAGGAGGAAGTTATGTAGGGAAATGAGGGATGTGGAGGTTACTCCAACTTGCAGTAGACTTCAGGGAGAGTAGAGTTGATAGAGGGAGAA
PAPPA2_46	TAGGAGGAAGTTATGTAGGGAAATGAGGGATGTGGAGGTTGCCACATAGTACCCTGGTTTGCATTCATATTAGAGTTGATAGAGGGAGAA
PAPPA2_47	TAGGAGGAAGTTATGTAGGGAAATGAGGGATGTGGAGGTTATTCATACATGCCTTCAAACACAGGAGGGGTAGAGTTGATAGAGGGAGAA
PAPPA2_48	TAGGAGGAAGTTATGTAGGGAAATGAGGGATGTGGAGGTTTTGTACTCCACAGAATTCAGCTCTGAGGGGTAGAGTTGATAGAGGGAGAA
PAPPA2_49	TAGGAGGAAGTTATGTAGGGAAATGAGGGATGTGGAGGTTATCCAGTGCTCCAGAGTGTCAGCAGTGATATAGAGTTGATAGAGGGAGAA
PAPPA2_50	TAGGAGGAAGTTATGTAGGGAAATGAGGGATGTGGAGGTTTGGAAGGGCTCACATGACTGGATGCAGTGGTAGAGTTGATAGAGGGAGAA
PAPPA2_51	TAGGAGGAAGTTATGTAGGGAAATGAGGGATGTGGAGGTTGAGGGAGGGGCTTGTTCCCACAGTTACTGATAGAGTTGATAGAGGGAGAA

### Sheet: ADAMTS6_primaryprobes
Probe name	Probe Sequence
ADAMTS6_1	TAGGAGGAAGTTATGTAGGGAAATGAGGGATGTGGAGGTTGGCAGCTTTTCCTCGGAGGCAGAGCACACTTAGAGTTGATAGAGGGAGAA
ADAMTS6_2	TAGGAGGAAGTTATGTAGGGAAATGAGGGATGTGGAGGTTCCAGCCAACTTGAATTGCAGCAGGAGAAAATAGAGTTGATAGAGGGAGAA
ADAMTS6_3	TAGGAGGAAGTTATGTAGGGAAATGAGGGATGTGGAGGTTTGAAGTAGCCCTAGATCTCACTACCGGCCCTAGAGTTGATAGAGGGAGAA
ADAMTS6_4	TAGGAGGAAGTTATGTAGGGAAATGAGGGATGTGGAGGTTCCTGGAAAGCTTAGTGCCTTTGCTATGCAATAGAGTTGATAGAGGGAGAA
ADAMTS6_5	TAGGAGGAAGTTATGTAGGGAAATGAGGGATGTGGAGGTTTGGCTAACCCGGGCTTTAGAGAACTGACTTTAGAGTTGATAGAGGGAGAA
ADAMTS6_6	TAGGAGGAAGTTATGTAGGGAAATGAGGGATGTGGAGGTTATTCTGCAGCCAGAATAAAACCCTATGGTCTAGAGTTGATAGAGGGAGAA
ADAMTS6_7	TAGGAGGAAGTTATGTAGGGAAATGAGGGATGTGGAGGTTACTCACGTACTCCCTCTCCTCTCTAACTTTTAGAGTTGATAGAGGGAGAA
ADAMTS6_8	TAGGAGGAAGTTATGTAGGGAAATGAGGGATGTGGAGGTTGAACTGTATGAAAGCCTGTGGTCACTATGATAGAGTTGATAGAGGGAGAA
ADAMTS6_9	TAGGAGGAAGTTATGTAGGGAAATGAGGGATGTGGAGGTTGTTAGCTGGTAGTGTTCAAGATAAGTCAGGTAGAGTTGATAGAGGGAGAA
ADAMTS6_10	TAGGAGGAAGTTATGTAGGGAAATGAGGGATGTGGAGGTTACACCATGCAACCCAACACAGTTGCTTAAATAGAGTTGATAGAGGGAGAA
ADAMTS6_11	TAGGAGGAAGTTATGTAGGGAAATGAGGGATGTGGAGGTTCTTCTGTCTGTGGTGGATATGTGTGTTGTTTAGAGTTGATAGAGGGAGAA
ADAMTS6_12	TAGGAGGAAGTTATGTAGGGAAATGAGGGATGTGGAGGTTCCCATTTTCTGGAATGGTGTTTCCATCACTTAGAGTTGATAGAGGGAGAA
ADAMTS6_13	TAGGAGGAAGTTATGTAGGGAAATGAGGGATGTGGAGGTTGCTGCCATAAGTTTTGCTGCTTCATGACCTTAGAGTTGATAGAGGGAGAA
ADAMTS6_14	TAGGAGGAAGTTATGTAGGGAAATGAGGGATGTGGAGGTTACGACATTGCTCATCAGCATCATACACCTGTAGAGTTGATAGAGGGAGAA
ADAMTS6_15	TAGGAGGAAGTTATGTAGGGAAATGAGGGATGTGGAGGTTCAGTGTCCCCTCAGCTGCTGGAATACTGTTTAGAGTTGATAGAGGGAGAA
ADAMTS6_16	TAGGAGGAAGTTATGTAGGGAAATGAGGGATGTGGAGGTTACACAATCTCCCTGATAACACCACCCTTTTTAGAGTTGATAGAGGGAGAA
ADAMTS6_17	TAGGAGGAAGTTATGTAGGGAAATGAGGGATGTGGAGGTTGATACCGTTTCCTTTCCCCAAGGCAATATTTAGAGTTGATAGAGGGAGAA
ADAMTS6_18	TAGGAGGAAGTTATGTAGGGAAATGAGGGATGTGGAGGTTCCAAAGGGCATGGATCTGTGTTACAGGAGCTAGAGTTGATAGAGGGAGAA
ADAMTS6_19	TAGGAGGAAGTTATGTAGGGAAATGAGGGATGTGGAGGTTGCCAAGCAGTTTAATGCACAAGGTTTTACCTAGAGTTGATAGAGGGAGAA
ADAMTS6_20	TAGGAGGAAGTTATGTAGGGAAATGAGGGATGTGGAGGTTTTCCAAGGATTCTGGTTCATCAGTTGGTCTTAGAGTTGATAGAGGGAGAA
ADAMTS6_21	TAGGAGGAAGTTATGTAGGGAAATGAGGGATGTGGAGGTTGGTGGCTTACTGTCAGGATCACAGTAATTGTAGAGTTGATAGAGGGAGAA
ADAMTS6_22	TAGGAGGAAGTTATGTAGGGAAATGAGGGATGTGGAGGTTGGCTCAGTGTTGCAGGCTCTTTGATTTTCATAGAGTTGATAGAGGGAGAA
ADAMTS6_23	TAGGAGGAAGTTATGTAGGGAAATGAGGGATGTGGAGGTTCAATCCCCAATGAACCACTCAGGTGGGCAGTAGAGTTGATAGAGGGAGAA
ADAMTS6_24	TAGGAGGAAGTTATGTAGGGAAATGAGGGATGTGGAGGTTCATTGTGCAGCTGGGAATGTCTTAGAAAGGTAGAGTTGATAGAGGGAGAA
ADAMTS6_25	TAGGAGGAAGTTATGTAGGGAAATGAGGGATGTGGAGGTTAGAACACTGGCCCCAGTCTCCTGTGACCCATAGAGTTGATAGAGGGAGAA
ADAMTS6_26	TAGGAGGAAGTTATGTAGGGAAATGAGGGATGTGGAGGTTTCTCATCTGCTGTCCAAGGCCACACTGAGCTAGAGTTGATAGAGGGAGAA
ADAMTS6_27	TAGGAGGAAGTTATGTAGGGAAATGAGGGATGTGGAGGTTTCTTCCTCTGGGTGGCTCTCTTTGATGGATTAGAGTTGATAGAGGGAGAA
ADAMTS6_28	TAGGAGGAAGTTATGTAGGGAAATGAGGGATGTGGAGGTTCCAGCACTTTGGATCAATAAATCCCACTTCTAGAGTTGATAGAGGGAGAA
ADAMTS6_29	TAGGAGGAAGTTATGTAGGGAAATGAGGGATGTGGAGGTTCCAATCTGGCATTCCCTCCTAATACCGTGTTAGAGTTGATAGAGGGAGAA
ADAMTS6_30	TAGGAGGAAGTTATGTAGGGAAATGAGGGATGTGGAGGTTAGCAAGTCTCCCTGTGTTGTTTGGATCTCTTAGAGTTGATAGAGGGAGAA
ADAMTS6_31	TAGGAGGAAGTTATGTAGGGAAATGAGGGATGTGGAGGTTGGTCCAAGGAGGTAAACAGGCTATTGGATTTAGAGTTGATAGAGGGAGAA
ADAMTS6_32	TAGGAGGAAGTTATGTAGGGAAATGAGGGATGTGGAGGTTCACTTCCATAGTTGACCAAGTCATAACAGCTAGAGTTGATAGAGGGAGAA
ADAMTS6_33	TAGGAGGAAGTTATGTAGGGAAATGAGGGATGTGGAGGTTGTGGTGCTGTTGTAGTGAGATAAAGTACAGTAGAGTTGATAGAGGGAGAA
ADAMTS6_34	TAGGAGGAAGTTATGTAGGGAAATGAGGGATGTGGAGGTTATGGCAAGTTGGCCACAGTCTTTCAGCACTTAGAGTTGATAGAGGGAGAA
ADAMTS6_35	TAGGAGGAAGTTATGTAGGGAAATGAGGGATGTGGAGGTTGTAAACACAAGTGAGTTGGAGGGACTCAAATAGAGTTGATAGAGGGAGAA
ADAMTS6_36	TAGGAGGAAGTTATGTAGGGAAATGAGGGATGTGGAGGTTTACCGAGCCAGTCTATCTTTTGCATGGTATTAGAGTTGATAGAGGGAGAA
ADAMTS6_37	TAGGAGGAAGTTATGTAGGGAAATGAGGGATGTGGAGGTTGACTTGCCCAAGAAACTGGGTTTCACATTTTAGAGTTGATAGAGGGAGAA
ADAMTS6_38	TAGGAGGAAGTTATGTAGGGAAATGAGGGATGTGGAGGTTAGCAAACCTGGGAGTTGTTTAGATTGGCTTTAGAGTTGATAGAGGGAGAA
ADAMTS6_39	TAGGAGGAAGTTATGTAGGGAAATGAGGGATGTGGAGGTTGGTAACAAGATACAGATGGTCATGACTGAGTAGAGTTGATAGAGGGAGAA
ADAMTS6_40	TAGGAGGAAGTTATGTAGGGAAATGAGGGATGTGGAGGTTCATCAATAGCTCTCTCTGGAAGGCTCAGGGTAGAGTTGATAGAGGGAGAA
ADAMTS6_41	TAGGAGGAAGTTATGTAGGGAAATGAGGGATGTGGAGGTTGCACTTGGGCTGGTCTTCTAAGGGCATCTTTAGAGTTGATAGAGGGAGAA
ADAMTS6_42	TAGGAGGAAGTTATGTAGGGAAATGAGGGATGTGGAGGTTCTGTTTGCCCTTCACTGAATGGCTAAGACGTAGAGTTGATAGAGGGAGAA
ADAMTS6_43	TAGGAGGAAGTTATGTAGGGAAATGAGGGATGTGGAGGTTGGGCACATTAGCACCAAGTTAACTGTTCTTTAGAGTTGATAGAGGGAGAA
ADAMTS6_44	TAGGAGGAAGTTATGTAGGGAAATGAGGGATGTGGAGGTTCAGAAGTGACACTGACTGCCCTCCTCTTCCTAGAGTTGATAGAGGGAGAA
ADAMTS6_45	TAGGAGGAAGTTATGTAGGGAAATGAGGGATGTGGAGGTTGCATTTTGTTCTCAGTGCTGGGGCACATCCTAGAGTTGATAGAGGGAGAA
ADAMTS6_46	TAGGAGGAAGTTATGTAGGGAAATGAGGGATGTGGAGGTTTTAGGAATAGGGCATCATGTAGCCATGGGGTAGAGTTGATAGAGGGAGAA
ADAMTS6_47	TAGGAGGAAGTTATGTAGGGAAATGAGGGATGTGGAGGTTGTTCTGTGTTACTGAGGATACCTATGTGACTAGAGTTGATAGAGGGAGAA
ADAMTS6_48	TAGGAGGAAGTTATGTAGGGAAATGAGGGATGTGGAGGTTGAATGTAGGACAAGTGTTAGGAAACATGGCTAGAGTTGATAGAGGGAGAA
